# Divergence in the Pelagic Zone: Genomic Signatures of Speciation and Adaptation in the Ctenophore *Mnemiopsis*

**DOI:** 10.1101/2024.10.10.617593

**Authors:** Remi N. Ketchum, Edward G. Smith, Leandra M. Toledo, Whitney B. Leach, Natalia E. Padillo-Anthemides, Andreas D. Baxevanis, Adam M. Reitzel, Joseph F. Ryan

## Abstract

**Background:** Understanding how populations diverge is one of the most compelling questions in evolutionary biology but our grasp on the genomic mechanisms underpinning divergence is limited to a handful of species. Indeed, we know even less about divergence in the pelagic zone, where barriers to gene flow are seemingly absent. The holopelagic ctenophore *Mnemiopsis leidyi* is the most widely used ctenophore in experimental biology and has become an important model system in studies ranging from developmental biology to neurobiology. In addition, its relatively small and tractable genome provides a powerful foundation for genomic and evolutionary analyses. However, we still lack a clear understanding of species boundaries, population structure, and the evolutionary forces shaping divergence within *Mnemiopsis*, limiting both evolutionary and ecological interpretations. To expand our general understanding of divergence across novel environments as well as resolve a long-standing taxonomic debate, we generated the most comprehensive genomic study to date of the holopelagic ctenophore *Mnemiopsis* across a large expanse of its native range.

**Results:** By leveraging multiple analytical approaches and generating two near-chromosome level genomes, we identify two distinct species of *Mnemiopsis* with high levels of genome-wide divergence along the US Atlantic coast, which correspond to *M. leidyi* and *M. gardeni*. Our demographic analyses suggest that *M. leidyi* and *M. gardeni* began to diverge during the mid-to-late Pleistocene climate transitions and were later shaped by post-glacial oceanographic changes. We highlight substantial genomic rearrangements and copy number variation between species as well as uncover key genes under selection that are likely important for environmental adaptation.

**Conclusions:** Together, these findings provide compelling evidence that the ctenophore currently recognized as *M. leidyi* represents more than one species. Recognizing cryptic species boundaries is critical for future study designs, environmental monitoring, and developing targeted management strategies. Altogether, we connect microevolutionary processes with macroevolutionary patterns and provide new insights into how ocean dynamics drive speciation and adaptation in pelagic ecosystems.
