## Supplemental Table 6 for "Divergence in the Pelagic Zone: Genomic Signatures of Speciation and Adaptation in the Ctenophore *Mnemiopsis*"

A9_ID	contig_pos	VST	meanCN_north	meanCN_south	ML.hit	ML.pident	A9.length	ML.num_mismatch	ML.num_gaps	ML.A9_start	ML.A9_end	ML.ML_start	ML.ML_end	ML.evalue	ML.bitscore	ML.description	uniprot.hit	uniprot.pident	uniprot.length	uniprot.num_mismatch	uniprot.num_gaps	uniprot.A9_start	uniprot.A9_end	uniprot.uniprot_start	uniprot.uniprot_end	uniprot.evalue	uniprot.bitscore	uniprot.proteinname	uniprot.organismname	uniprot.organismidentifier	refseq.hit	refseq.pident	refseq.length	refseq.num_mismatch	refseq.num_gaps	refseq.A9_start	refseq.A9_end	refseq.refseq_start	refseq.refseq_end	refseq.evalue	refseq.bitscore	refseq.description	refseq.organism
jg9426	Mgar.v1.001_9329660	0.960344366	0.007750593	2.057720317	ML07987a	93.443	366	17	2	1	365	1	360	0	671	NA	sp|O97967|BRS3_SHEEP	25.281	356	218	17	1	337	1	327	0.000126	47.4	Bombesin receptor subtype-3	Ovis aries	9940	XP_029191586.1	23.256	301	200	11	56	351	43	317	1.25E-06	57.4	substance-K receptor-like	Acropora millepora
jg23891	Mgar.v1.052_111163	0.950082678	0.009302738	2.028591413	ML36935a	48.187	193	100	0	1	193	303	495	8.51E-62	207	NA	sp|P25950|MCEL_RFVKA	25.263	95	58	3	65	148	625	717	8.2	31.6	mRNA-capping enzyme catalytic subunit	Rabbit fibroma virus (strain Kasza)	10272	XP_036369725.1	29.661	236	160	3	1	234	83	314	2.46E-24	106	uncharacterized protein LOC118768055	Octopus sinensis
jg2558	Mgar.v1.080_296240	0.896572607	0.056899581	2.045114732	ML44601a	44.203	276	152	2	1	276	1	274	9.65E-79	242	NA	sp|Q7MII1|Y2535_VIBVY	26.733	101	60	3	100	196	184	274	0.58	35	UPF0294 protein VV2535	Vibrio vulnificus (strain YJ016)	196600	XP_028399338.1	29.195	298	190	9	4	290	80	367	3.36E-25	110	uncharacterized protein LOC114522790	Dendronephthya gigantea
jg2559	Mgar.v1.080_297448	0.877565097	0.064544986	1.996697927	ML058517a	94.667	75	4	0	258	332	150	224	1.68E-46	156	NA	sp|Q8BI79|CCD40_MOUSE	25	92	58	3	205	295	503	584	1.1	35	Coiled-coil domain-containing protein 40	Mus musculus	10090	XP_015840326.1	38.462	52	31	1	258	309	335	385	0.22	40.4	PREDICTED: uncharacterized protein LOC107399134	Tribolium castaneum
jg2559	Mgar.v1.080_297448	0.877565097	0.064544986	1.996697927	ML28761a	34.921	252	143	8	18	257	31	273	6.38E-39	138	NA	sp|Q9LVM5|TTHL_ARATH	27.966	118	66	5	84	197	103	205	1.9	33.5	Uric acid degradation bifunctional protein TTL	Arabidopsis thaliana	3702	XP_034838845.1	31.579	95	57	4	105	193	43	135	1.3	37.7	zinc finger protein 37-like, partial	Maniola hyperantus
jg23889	Mgar.v1.052_94622	0.824564236	0.253148735	2.185343173	ML06252a	98.942	189	2	0	1	189	1	189	9.21E-140	389	NA	sp|Q622K8|HUM6_CAEBR	24.855	173	104	8	23	187	1896	2050	3.3	32.3	Unconventional myosin heavy chain 6	Caenorhabditis briggsae	6238	XP_031332891.1	33.742	163	86	3	26	183	42	187	2.63E-21	97.4	uncharacterized protein K02A2.6-like	Photinus pyralis
jg15721	Mgar.v1.017_3953773	0.715439368	0.028863296	2.127411933	ML064915a	45.588	68	31	4	168	234	340	402	0.19	33.9	NA	sp|P16884|NFH_RAT	22.016	377	270	8	24	387	513	878	1.32E-20	100	Neurofilament heavy polypeptide	Rattus norvegicus	10116	XP_026476180.1	15.137	621	517	3	4	622	408	1020	7.18E-93	320	collagen alpha-2(IV) chain-like	Ctenocephalides felis
jg22979	Mgar.v1.004_3390337	0.676815524	0.401543893	2.836939761	ML214012a	98.502	267	4	0	1	267	1	267	0	553	NA	sp|Q8N8K9|K1958_HUMAN	23.194	263	178	11	23	272	419	670	0.007	41.6	Uncharacterized protein KIAA1958	Homo sapiens	9606	XP_021346823.1	33.708	267	168	7	3	262	75	339	5.41E-37	142	zinc finger MYM-type protein 2-like	Mizuhopecten yessoensis
jg22979	Mgar.v1.004_3390337	0.676815524	0.401543893	2.836939761	ML214012a	98.502	267	4	0	36	302	1	267	0	555	NA	sp|Q9JLM4|ZMYM3_MOUSE	23.504	234	151	10	96	308	1116	1342	0.004	42.7	Zinc finger MYM-type protein 3	Mus musculus	10090	XP_021346823.1	32.131	305	193	10	2	297	40	339	1.35E-36	142	zinc finger MYM-type protein 2-like	Mizuhopecten yessoensis
jg22979	Mgar.v1.004_3390337	0.676815524	0.401543893	2.836939761	ML39761a	54.472	123	21	1	19	106	118	240	1.39E-35	120	NA	sp|Q9ZE44|Y104_RICPR	48.387	31	14	1	70	98	92	122	2.3	30.8	Uncharacterized protein RP104	Rickettsia prowazekii (strain Madrid E)	272947	XP_023953116.1	37.097	62	36	3	41	100	62	122	0.72	35.4	uncharacterized protein LOC112056863	Bicyclus anynana
jg8990	Mgar.v1.001_5799485	0.659750687	3.781013169	0.846378368	ML23951a	98.649	296	4	0	1	296	312	607	0	619	NA	sp|A1A2L6|MURI_BIFAA	28.283	99	53	4	96	182	28	120	3.6	32.7	Glutamate racemase	Bifidobacterium adolescentis (strain ATCC 15703 / DSM 20083 / NCTC 11814 / E194a)	367928	XP_029210376.1	51.316	304	139	4	1	296	72	374	1.16E-103	317	uncharacterized protein LOC114974243	Acropora millepora
jg8990	Mgar.v1.001_5799485	0.659750687	3.781013169	0.846378368	ML23951a	99.229	389	3	0	1	389	312	700	0	814	NA	sp|P45213|MSRAB_HAEIN	31.579	95	47	3	225	304	15	106	0.93	35	Peptide methionine sulfoxide reductase MsrA/MsrB	Haemophilus influenzae (strain ATCC 51907 / DSM 11121 / KW20 / Rd)	71421	XP_015774068.1	50.38	395	183	5	1	385	72	463	1.91E-134	399	PREDICTED: uncharacterized protein LOC107352253	Acropora digitifera
jg19320	Mgar.v1.007_210011	0.656426868	0.437655609	2.166156203	ML18552a	99.409	677	4	0	1	677	1	677	0	1395	NA	sp|E7FAM5|LIN41_DANRE	27.425	598	364	15	102	650	232	808	6.04E-47	181	E3 ubiquitin-protein ligase TRIM71	Danio rerio	7955	XP_011409881.1	27.927	709	424	18	1	670	1	661	2.47E-64	231	PREDICTED: RING finger protein nhl-1-like	Amphimedon queenslandica
jg9621	Mgar.v1.042_1257915	0.586415497	0.357207014	2.254051337	ML35934a	28.421	95	62	2	16	104	238	332	0.000476	37.4	NA	sp|Q9N2G5|CLIC6_RABIT	45.349	86	47	0	17	102	158	243	3.60E-15	72.8	Chloride intracellular channel protein 6	Oryctolagus cuniculus	9986	XP_026470463.1	25.843	89	66	0	16	104	70	158	2.22E-18	81.3	uncharacterized protein LOC113374704	Ctenocephalides felis
jg8748	Mgar.v1.001_3810123	0.579257209	0.062355955	1.866724225	ML375912a	96.503	143	5	0	1	143	1	143	7.00E-100	289	NA	sp|K9N638|R1A_MERS1	20.714	140	88	4	40	179	3899	4015	0.43	34.7	Replicase polyprotein 1a	Middle East respiratory syndrome-related coronavirus (isolate United Kingdom/H123990006/2012)	1263720	XP_013074786.1	33.058	121	67	3	13	132	183	290	0.14	39.7	PREDICTED: uncharacterized protein LOC106061266, partial	Biomphalaria glabrata
jg3432	Mgar.v1.022_3310171	0.527080435	0.647708967	2.109521861	ML11691a	40.196	102	36	3	1	100	1	79	6.77E-10	50.4	NA	sp|P0CR62|SNX4_CRYNJ	33.333	51	32	1	19	67	13	63	0.28	33.1	Sorting nexin-4	Cryptococcus neoformans var. neoformans serotype D (strain JEC21 / ATCC MYA-565)	214684	XP_041468508.1	37.097	62	27	2	24	73	238	299	0.019	40	transmembrane protein 87A-like isoform X3	Lytechinus variegatus
jg9387	Mgar.v1.001_8937193	0.525229857	0.36924139	2.962645479	ML08262a	37.5	48	25	2	43	90	264	306	0.77	27.3	sp|P15735|PHKG2_HUMAN	sp|Q5SV97|PERM1_HUMAN	27.941	68	49	0	25	92	291	358	1.2	30.8	PGC-1 and ERR-induced regulator in muscle protein 1	Homo sapiens	9606	XP_037074623.1	32.203	59	37	3	28	86	69	124	0.003	42	uncharacterized protein LOC119095866	Pollicipes pollicipes
jg6898	Mgar.v1.046_1061284	0.511432992	4.141780399	1.986512187	ML00363a	42.105	19	11	0	3	21	1776	1794	2.4	26.2	sp|O43776|SYNC_HUMAN	sp|A2C471|MIAB_PROM1	34.043	47	31	0	39	85	196	242	0.93	31.6	tRNA-2-methylthio-N(6)-dimethylallyladenosine synthase	Prochlorococcus marinus (strain NATL1A)	167555	XP_018903499.1	33.333	45	28	1	54	96	746	790	0.6	35.4	PREDICTED: disintegrin and metalloproteinase domain-containing protein 10 isoform X1	Bemisia tabaci
jg23888	Mgar.v1.052_90950	0.503314122	1.044533986	2.123168212	ML20853a	91.844	282	15	1	1	274	1	282	0	532	NA	sp|P20825|POL2_DROME	24.658	365	232	10	2	331	525	881	7.86E-22	100	Retrovirus-related Pol polyprotein from transposon 297	Drosophila melanogaster	7227	XP_041483070.1	44.109	331	181	3	2	332	165	491	1.99E-98	308	uncharacterized protein K02A2.6-like	Lytechinus variegatus
jg15361	Mgar.v1.017_727949	0.495553653	0.007814993	3.043921687	ML07681a	93.478	138	9	0	60	197	15	152	3.01E-93	277	NA	sp|Q5SVZ6|ZMYM1_HUMAN	26.433	314	207	10	79	379	476	778	8.14E-25	110	Zinc finger MYM-type protein 1	Homo sapiens	9606	XP_039286744.1	43.653	323	177	3	67	387	57	376	9.79E-80	260	zinc finger MYM-type protein 1-like	Nilaparvata lugens
jg18374	Mgar.v1.012_3372558	0.494393491	4.131576791	1.012253684	ML242810a	99.742	388	1	0	1	388	1	388	0	808	NA	sp|Q65230|VF171_ASFM2	31.915	94	48	6	232	322	59	139	1.7	33.5	Uncharacterized protein H171R	African swine fever virus (isolate Tick/Malawi/Lil 20-1/1983)	10500	XP_013197850.1	33.333	69	44	2	277	343	410	478	4.7	37	PREDICTED: uncharacterized protein K02A2.6-like	Amyelois transitella
jg15360	Mgar.v1.017_726679	0.492525174	0.002725968	3.146459673	ML27325a	77.114	201	46	0	1	201	1	201	4.41E-108	311	NA	sp|Q5SVZ6|ZMYM1_HUMAN	27.09	299	184	10	22	296	849	1137	5.29E-13	73.2	Zinc finger MYM-type protein 1	Homo sapiens	9606	XP_028413650.1	29.137	278	169	4	4	278	265	517	2.49E-34	137	uncharacterized protein LOC114536504	Dendronephthya gigantea
jg3430	Mgar.v1.022_3305721	0.492396089	0.689743639	2.069461449	ML07085a	70.312	64	19	0	85	148	813	876	1.76E-25	100	NA	sp|Q6K908|ARP3_ORYSJ	30	90	54	4	51	139	83	164	0.7	33.5	Actin-related protein 3	Oryza sativa subsp. japonica	39947	XP_032232520.1	42.308	52	29	1	94	144	101	152	0.038	40	uncharacterized protein LOC116615028, partial	Nematostella vectensis
jg6148	Mgar.v1.018_734716	0.489511277	0.298711591	2.416445781	ML003273a	22.709	502	334	20	155	644	596	1055	8.52E-24	106	NA	sp|Q7UM23|Y9115_RHOBA	27.184	103	60	4	569	658	20	120	3.9	33.1	UPF0102 protein RB9115	Rhodopirellula baltica (strain DSM 10527 / NCIMB 13988 / SH1)	243090	XP_018896245.1	24.535	269	158	15	123	383	79	310	0.031	45.1	PREDICTED: uncharacterized protein LOC109029965	Bemisia tabaci
jg19319	Mgar.v1.007_208817	0.48468727	0.37978621	2.137762967	ML102215a	28.889	90	47	2	25	114	414	486	0.32	29.3	NA	sp|Q54JD9|SCOT_DICDI	36	50	24	2	19	60	174	223	5.1	30	Probable succinyl-CoA:3-ketoacid coenzyme A transferase, mitochondrial	Dictyostelium discoideum	44689	XP_026477508.1	34.783	46	29	1	22	67	1233	1277	4.2	33.5	LOW QUALITY PROTEIN: F-actin-monooxygenase Mical-like	Ctenocephalides felis
jg23170	Mgar.v1.004_5001866	0.47133312	0.722211248	2.230250937	ML073032a	85.393	89	13	0	1	89	66	154	4.64E-40	130	NA	sp|P17241|NCAP_PI4HB	28.571	49	30	1	42	85	185	233	6	28.9	Nucleoprotein	Human parainfluenza 4b virus (strain 68-333)	11227	XP_040360894.1	32.53	83	52	3	9	90	388	467	0.045	38.1	uncharacterized protein LOC121048516	Ixodes scapularis
jg25115	Mgar.v1.069_557814	0.454514655	0.481601203	2.929750686	ML234024a	43.793	290	154	6	22	303	18	306	3.08E-64	214	NA	sp|O42422|EPHA7_CHICK	32.692	52	34	1	304	354	261	312	0.98	35.4	Ephrin type-A receptor 7	Gallus gallus	9031	XP_022322952.1	31.081	74	40	2	306	373	46	114	0.007	46.6	LOW QUALITY PROTEIN: uncharacterized protein LOC111124392	Crassostrea virginica
jg4520	Mgar.v1.025_2333391	0.438363066	0.034610691	3.143613704	ML35603a	60.156	384	105	5	34	373	790	1169	3.66E-144	437	NA	sp|Q8UHA7|RNH_AGRFC	40.323	62	34	1	155	216	81	139	4.56E-05	46.6	Ribonuclease H	Agrobacterium fabrum (strain C58 / ATCC 33970)	176299	XP_037975510.1	38.288	222	137	0	144	365	1622	1843	3.40E-41	161	uncharacterized protein LOC105391530	Plutella xylostella
jg3182	Mgar.v1.022_984255	0.438135896	0.495996029	2.79134249	ML08551a	97.866	328	7	0	223	550	1185	1512	0	685	NA	sp|P10978|POLX_TOBAC	25.166	151	70	6	779	886	821	971	4.22E-05	51.2	Retrovirus-related Pol polyprotein from transposon TNT 1-94	Nicotiana tabacum	Nicotiana tabacum OX	XP_009045845.1	24.444	675	383	14	1	660	48	610	7.00E-48	190	hypothetical protein LOTGIDRAFT_171402	Lottia gigantea
jg8840	Mgar.v1.001_4561928	0.427937481	0.638900441	2.737373374	ML234016a	25.773	97	56	3	113	208	314	395	0.067	33.5	sp|P33527|MRP1_HUMAN	sp|Q9LXR1|FB208_ARATH	26.168	107	72	3	85	191	3	102	6.3	31.2	Putative F-box protein At3g58910	Arabidopsis thaliana	3702	XP_033741923.1	35.751	193	124	0	13	205	281	473	4.27E-20	94.7	mucin-17-like	Pecten maximus
jg18195	Mgar.v1.012_2090318	0.408907919	0.638006652	2.715494402	ML073271a	95	120	6	0	1	120	1	120	1.40E-81	236	NA	NA	NA	NA	NA	NA	NA	NA	NA	NA	NA	NA	NA	NA	NA	XP_014678820.1	31.683	101	67	1	10	110	15	113	5.53E-09	58.5	PREDICTED: uncharacterized protein LOC106818648	Priapulus caudatus
jg6150	Mgar.v1.018_744835	0.400287718	0.541604795	2.20829272	ML18253a	100	98	0	0	1	98	1	98	1.35E-66	194	NA	sp|C7Z274|PFF1_FUSV7	34.884	43	28	0	29	71	611	653	0.67	32	Vacuolar membrane protease	Fusarium vanettenii (strain ATCC MYA-4622 / CBS 123669 / FGSC 9596 / NRRL 45880 / 77-13-4)	660122	XP_011684290.1	49.057	53	21	3	46	93	621	672	0.16	37	PREDICTED: uncharacterized protein K02A2.6-like	Wasmannia auropunctata
jg12008	Mgar.v1.010_2641663	0.399735005	0.576977103	2.945556452	ML17581a	98.282	291	1	2	78	364	1	291	0	596	NA	sp|Q94HW2|POLR1_ARATH	28.326	466	290	17	970	1410	998	1444	3.99E-33	144	Retrovirus-related Pol polyprotein from transposon RE1	Arabidopsis thaliana	3702	XP_022292871.1	31.536	1224	765	26	240	1423	64	1254	0	580	uncharacterized protein LOC111103721	Crassostrea virginica
jg12008	Mgar.v1.010_2641663	0.399735005	0.576977103	2.945556452	ML17581a	99.301	143	0	1	78	219	1	143	1.04E-97	285	NA	sp|C8VPS9|EASA_EMENI	25.51	98	58	4	139	227	898	989	1.4	33.9	Nonribosomal peptide synthetase easA	Emericella nidulans (strain FGSC A4 / ATCC 38163 / CBS 112.46 / NRRL 194 / M139)	227321	XP_009045845.1	26.842	190	125	2	9	196	12	189	5.90E-16	83.2	hypothetical protein LOTGIDRAFT_171402	Lottia gigantea
jg19655	Mgar.v1.007_2934491	0.39161409	3.197272671	2.001757827	ML038012a	97.38	229	6	0	2	230	310	538	2.68E-163	461	NA	sp|E7FEV0|WDR81_DANRE	27.35	234	147	6	4	230	1848	2065	1.70E-21	96.3	WD repeat-containing protein 81	Danio rerio	7955	XP_033731167.1	31.25	224	137	6	11	229	452	663	4.98E-23	103	WD repeat-containing protein 81-like	Pecten maximus
jg19084	Mgar.v1.038_178914	0.384912689	0.328857826	3.164069244	ML07754a	96.063	127	5	0	1	127	1	127	2.00E-84	248	NA	sp|P0A4G3|MTSA_STRR6	35.714	56	35	1	201	255	187	242	0.23	36.6	Manganese ABC transporter substrate-binding lipoprotein	Streptococcus pneumoniae (strain ATCC BAA-255 / R6)	171101	XP_009009127.1	29.67	182	118	6	93	268	123	300	1.73E-08	61.6	hypothetical protein HELRODRAFT_158928	Helobdella robusta
jg23044	Mgar.v1.004_3876652	0.380798928	0.752268389	2.09125278	ML48741a	97.778	315	7	0	1	315	1	315	0	639	NA	sp|P49263|PXN1_XENLA	31.915	141	68	6	27	148	47	178	4.54E-11	66.6	Pentraxin fusion protein	Xenopus laevis	8355	XP_033112713.1	32.095	296	161	9	15	292	159	432	3.19E-34	135	uncharacterized protein LOC117113484 isoform X1	Anneissia japonica
jg3742	Mgar.v1.008_2126425	0.372831089	1.133104705	2.044404008	ML234538a	42.739	241	123	3	1	226	1	241	1.64E-53	187	NA	sp|Q924T9|CLTR2_RAT	22.109	294	186	13	23	294	34	306	0.17	37	Cysteinyl leukotriene receptor 2	Rattus norvegicus	10116	XP_033639425.1	19.872	312	192	11	20	293	18	309	5.80E-07	57.4	galanin receptor type 1-like	Asterias rubens
jg14133	Mgar.v1.002_3003320	0.372825433	0.825387955	2.077645285	ML05662a	34.426	61	30	3	6	59	582	639	0.013	31.6	NA	sp|A5DAI1|YME2_PICGU	33.333	60	35	3	5	64	370	424	1.1	30	Mitochondrial escape protein 2	Meyerozyma guilliermondii (strain ATCC 6260 / CBS 566 / DSM 6381 / JCM 1539 / NBRC 10279 / NRRL Y-324)	294746	XP_033106647.1	28.814	59	41	1	6	64	346	403	0.034	37.7	uncharacterized protein LOC117108661	Anneissia japonica
jg19621	Mgar.v1.007_2714529	0.358431293	0.993260095	2.670019296	ML28832a	37.931	29	18	0	39	67	247	275	2.3	25.4	NA	sp|Q5WN60|IFC2_CAEBR	26.667	45	33	0	20	64	195	239	3.3	28.9	Intermediate filament protein ifc-2	Caenorhabditis briggsae	6238	NA	NA	NA	NA	NA	NA	NA	NA	NA	NA	NA	NA	NA
jg23169	Mgar.v1.004_4994668	0.355504676	0.958278485	2.147014848	ML17931a	67.857	168	54	0	16	183	50	217	1.06E-83	246	NA	sp|A1W6N2|KTHY_ACISJ	34.328	67	42	1	41	105	14	80	1.1	33.1	Thymidylate kinase	Acidovorax sp. (strain JS42)	232721	XP_029198212.1	40.462	173	99	3	15	185	83	253	7.96E-39	141	uncharacterized protein LOC114963237	Acropora millepora
jg22566	Mgar.v1.004_106269	0.352517209	0.39441861	2.609407375	ML003273a	92.233	103	8	0	1	103	147	249	2.77E-62	203	NA	sp|Q7LHG5|YI31B_YEAST	30.435	69	47	1	19	86	1409	1477	0.24	33.5	Transposon Ty3-I Gag-Pol polyprotein	Saccharomyces cerevisiae (strain ATCC 204508 / S288c)	559292	XP_012801354.2	38.235	68	41	1	4	71	67	133	8.79E-06	48.9	KRAB-A domain-containing protein	Schistosoma haematobium
jg23890	Mgar.v1.052_109398	0.336271795	1.18612551	2.174275706	ML096917a	39.368	475	239	14	14	481	12	444	3.49E-93	289	NA	sp|Q8J127|TRI1_FUSSP	41.667	48	27	1	291	338	157	203	0.25	37.7	Cytochrome P450 monooxygenase TRI1	Fusarium sporotrichioides	5514	XP_032223515.1	29.808	104	59	5	221	322	1157	1248	0.053	43.9	uncharacterized protein LOC5522301	Nematostella vectensis
jg15538	Mgar.v1.017_2517098	0.33524486	0.971099903	3.019846006	ML068137a	32.609	46	29	1	111	154	41	86	1.5	30	NA	NA	NA	NA	NA	NA	NA	NA	NA	NA	NA	NA	NA	NA	NA	XP_018017278.1	37.097	248	156	0	78	325	310	557	1.70E-18	93.6	PREDICTED: dnaJ homolog subfamily C member 11-like	Hyalella azteca
jg19435	Mgar.v1.007_1150202	0.332960664	3.213344907	1.406649819	ML11101a	53.968	126	58	0	67	192	180	305	1.01E-44	154	NA	sp|Q9SIE0|ALKB2_ARATH	25.287	87	57	1	100	186	161	239	0.002	41.6	DNA oxidative demethylase ALKBH2	Arabidopsis thaliana	3702	XP_014276280.1	43.103	58	33	0	141	198	108	165	2.52E-06	53.1	DNA oxidative demethylase ALKBH2	Halyomorpha halys
jg6082	Mgar.v1.018_219997	0.329346374	2.713146527	2.02157374	ML065736a	96.104	154	6	0	1	154	1	154	2.68E-90	258	NA	sp|Q60778|IKBB_MOUSE	28.947	114	71	3	31	137	81	191	0.14	35.4	NF-kappa-B inhibitor beta	Mus musculus	10090	XP_032785067.1	29.31	58	41	0	91	148	819	876	0.51	37.4	bromodomain-containing protein 4-like	Daphnia magna
jg24461	Mgar.v1.020_3242190	0.326108239	3.118196559	2.008671415	ML04041a	42.545	275	141	7	21	293	93	352	1.42E-61	204	NA	sp|A5IJW2|RPOC_THEP1	23.577	123	76	4	88	198	1549	1665	4.2	33.1	DNA-directed RNA polymerase subunit beta'	Thermotoga petrophila (strain RKU-1 / ATCC BAA-488 / DSM 13995)	390874	XP_030021795.2	31.507	73	48	1	158	230	359	429	9.3	35.4	piggyBac transposable element-derived protein 4	Manduca sexta
jg3741	Mgar.v1.008_2122783	0.323973527	1.160910368	2.042855351	ML077633a	48.037	433	214	5	1	425	1	430	1.19E-141	410	NA	sp|P30638|SVOP_CAEEL	23.529	170	128	2	40	209	82	249	0.000102	48.1	Putative transporter svop-1	Caenorhabditis elegans	6239	XP_035218596.1	24.034	233	147	5	3	207	24	254	5.64E-05	52.8	synaptic vesicle glycoprotein 2B-like	Stegodyphus dumicola
jg9313	Mgar.v1.001_8346499	0.321678117	3.344385823	1.497492203	ML20641a	99.18	122	1	0	1	122	1	122	6.09E-86	246	NA	sp|P21251|CALM_STIJA	45.27	148	79	1	3	150	4	149	3.67E-39	132	Calmodulin	Stichopus japonicus	Stichopus japonicus OX	XP_033125823.1	46	150	77	2	2	150	5	151	9.11E-39	134	calmodulin-beta-like isoform X2	Anneissia japonica
jg6083	Mgar.v1.018_224245	0.310516725	2.659810989	2.005560342	ML065735a	96.078	102	4	0	1	102	1	102	1.34E-67	197	NA	sp|Q3UMC0|AFG2H_MOUSE	31.373	102	56	5	3	95	717	813	1.7	30.8	ATPase family protein 2 homolog	Mus musculus	10090	XP_026670993.1	29.114	79	53	1	16	94	328	403	5.6	32.7	GRAM domain-containing protein 1B-like isoform X3	Ceratina calcarata
jg24749	Mgar.v1.084_197032	0.308669747	0.63368525	2.766716098	ML14927a	64.444	45	9	1	36	80	116	153	1.04E-10	57.4	NA	sp|Q8ZFU1|RLUC_YERPE	35.088	57	26	2	2	58	254	299	1.2	32.3	Ribosomal large subunit pseudouridine synthase C	Yersinia pestis	632	XP_003091206.1	27.273	77	53	1	31	104	6	82	2.1	35.4	hypothetical protein CRE_12372	Caenorhabditis remanei
jg18957	Mgar.v1.016_3509344	0.308331207	0.572173838	2.032422702	ML22522a	33.262	466	248	16	24	479	28	440	3.37E-71	233	NA	sp|P47970|NPTX2_CAVPO	30.645	186	107	8	21	193	217	393	7.18E-12	70.9	Neuronal pentraxin-2	Cavia porcellus	10141	XP_022807241.1	28.761	226	123	11	2	209	15	220	1.21E-13	77.4	neuronal pentraxin-1-like	Stylophora pistillata
jg6149	Mgar.v1.018_737271	0.306504815	0.729574755	2.056345583	ML218951a	31.609	174	117	1	79	250	1379	1552	1.57E-23	104	NA	sp|Q5BLK4|TUT7_MOUSE	25.217	230	134	6	269	465	1042	1266	2.76E-12	73.6	Terminal uridylyltransferase 7	Mus musculus	10090	XP_030852754.1	25.417	240	139	6	259	464	925	1158	7.91E-11	72.8	terminal uridylyltransferase 4 isoform X1	Strongylocentrotus purpuratus
jg17847	Mgar.v1.019_3017764	0.305256718	2.832731302	2.063581514	ML032315a	99.438	356	2	0	1	356	5	360	0	721	NA	sp|Q61121|GPR19_MOUSE	25.191	262	153	10	61	302	107	345	0.000409	45.8	Probable G-protein coupled receptor 19	Mus musculus	10090	XP_015785615.1	25.676	296	179	18	20	294	770	1045	2.18E-08	63.2	G-protein coupled receptor GRL101-like	Tetranychus urticae
jg19434	Mgar.v1.007_1148419	0.298005374	2.981508246	1.39709376	ML01181a	46.825	126	67	0	1	126	371	496	9.45E-40	137	NA	sp|P57298|MUTT_BUCAI	27.66	47	34	0	29	75	57	103	0.64	32	8-oxo-dGTP diphosphatase	Buchnera aphidicola subsp. Acyrthosiphon pisum (strain APS)	107806	XP_031566500.1	28.226	124	70	7	10	122	298	413	0.000897	44.3	uncharacterized protein LOC116301560, partial	Actinia tenebrosa
jg3431	Mgar.v1.022_3307350	0.29285252	1.15200333	2.102762873	ML124242a	82.353	68	11	1	14	81	125	191	1.42E-31	113	NA	sp|P12020|CRIS1_RAT	30	50	33	1	3	50	136	185	1.2	30.4	Cysteine-rich secretory protein 1	Rattus norvegicus	10116	XP_028155285.1	30.435	69	43	1	12	80	92	155	0.86	34.3	uncharacterized protein LOC114349070, partial	Diabrotica virgifera virgifera
jg18499	Mgar.v1.012_4484318	0.290023406	0.622561195	2.395857073	ML08271a	40.196	102	59	2	8	107	6	107	1.50E-17	77	NA	sp|Q9VMY1|RM24_DROME	25.373	67	48	1	12	76	103	169	1.5	32	Probable 39S ribosomal protein L24, mitochondrial	Drosophila melanogaster	7227	XP_022797550.1	19.178	73	54	1	70	142	954	1021	1.4	36.2	neurobeachin-like protein 1	Stylophora pistillata
jg14707	Mgar.v1.002_7347199	0.289683419	1.421892588	2.093262222	ML12911a	95.115	348	16	1	1	348	1	347	0	671	sp|P21728|DRD1_HUMAN	sp|C3ZQF9|QRFPR_BRAFL	21.528	144	111	1	28	171	53	194	2.92E-06	52.4	QRFP-like peptide receptor	Branchiostoma floridae	7739	XP_037577320.1	24.567	289	187	9	31	301	57	332	1.93E-10	68.9	probable G-protein coupled receptor 83	Dermacentor silvarum
jg21692	Mgar.v1.045_1031031	0.279326322	3.487202223	2.078697466	ML06324a	98.381	494	8	0	2	495	4	497	0	1004	sp|Q8IZD6|S22AF_HUMAN	sp|Q9WTW5|S22A3_MOUSE	25.794	504	342	10	48	535	50	537	1.43E-28	122	Solute carrier family 22 member 3	Mus musculus	10090	XP_013792773.2	28.125	416	290	5	125	536	128	538	6.30E-40	159	organic cation transporter protein-like isoform X1	Limulus polyphemus
jg22706	Mgar.v1.004_1120719	0.278992789	2.67196266	1.995933494	ML149652a	90.746	389	33	2	3	390	211	597	0	717	sp|O95198|KLHL2_HUMAN	sp|Q6DFF6|KLH20_XENLA	42.69	342	185	5	39	371	237	576	2.17E-78	256	Kelch-like protein 20	Xenopus laevis	8355	XP_015837887.1	44.776	335	176	3	45	372	252	584	8.21E-83	270	PREDICTED: ring canal kelch homolog	Tribolium castaneum
jg5233	Mgar.v1.036_438445	0.273717208	0.666229386	2.695831032	ML067115a	27.174	92	48	3	146	229	108	188	4	28.1	sp|P23468|PTPRD_HUMAN	sp|Q5RDP8|PACC1_PONAB	27.841	176	97	8	58	231	68	215	9.19E-10	61.2	Proton-activated chloride channel	Pongo abelii	9601	XP_006811293.1	25.654	191	113	4	50	239	53	215	2.43E-10	66.6	PREDICTED: transmembrane protein 206-like	Saccoglossus kowalevskii
jg5026	Mgar.v1.014_4023369	0.269388948	0.451356159	3.122285676	ML08271a	24.885	434	302	11	2	427	8	425	3.73E-42	158	NA	sp|A0A319BQC1|MLFA_ASPVC	27.82	133	88	5	467	593	4013	4143	0.73	37.4	Malformin synthetase mlfA	Aspergillus vadensis (strain CBS 113365 / IMI 142717 / IBT 24658)	1448311	XP_018896245.1	24.227	194	126	6	209	395	81	260	0.031	45.1	PREDICTED: uncharacterized protein LOC109029965	Bemisia tabaci
jg2630	Mgar.v1.077_453680	0.268024748	3.127413058	1.242912665	ML160323a	95.652	92	3	1	1	91	36	127	8.09E-57	171	NA	sp|Q9HU15|FABY_PSEAE	33.333	63	37	1	24	81	248	310	1.8	30.8	Beta-ketoacyl-[acyl-carrier-protein] synthase FabY	Pseudomonas aeruginosa (strain ATCC 15692 / DSM 22644 / CIP 104116 / JCM 14847 / LMG 12228 / 1C / PRS 101 / PAO1)	208964	XP_029668180.1	38.095	42	26	0	21	62	12211	12252	3.5	33.5	LOW QUALITY PROTEIN: uncharacterized protein LOC115238466	Formica exsecta
jg6084	Mgar.v1.018_226781	0.262853023	2.546744536	1.990260246	ML065734a	99.654	289	1	0	1	289	1	289	0	601	sp|Q9H1U9|S2551_HUMAN	sp|Q9H1U9|S2551_HUMAN	41.667	264	151	2	17	278	34	296	9.21E-60	195	Mitochondrial nicotinamide adenine dinucleotide transporter SLC25A51	Homo sapiens	9606	XP_029207204.1	44.981	269	143	3	9	273	19	286	9.58E-68	219	solute carrier family 25 member 51-like	Acropora millepora
jg13394	Mgar.v1.023_914295	0.252605364	0.988565993	2.393394902	ML01816a	98.089	314	5	1	1	313	108	421	0	630	NA	sp|Q87VY1|MIAB_PSESM	30.435	92	52	4	212	301	142	223	1.8	33.9	tRNA-2-methylthio-N(6)-dimethylallyladenosine synthase	Pseudomonas syringae pv. tomato (strain ATCC BAA-871 / DC3000)	223283	XP_025078090.1	27.815	151	85	6	26	165	89	226	0.96	38.1	uncharacterized protein LOC112554514 isoform X2	Pomacea canaliculata
jg13394	Mgar.v1.023_914295	0.252605364	0.988565993	2.393394902	ML01816a	98.214	392	6	1	1	391	108	499	0	792	NA	sp|Q9SIE0|ALKB2_ARATH	33.607	122	52	4	292	388	178	295	2.58E-07	56.6	DNA oxidative demethylase ALKBH2	Arabidopsis thaliana	3702	XP_041453298.1	29.814	161	91	5	267	417	148	296	3.36E-09	65.5	alpha-ketoglutarate-dependent dioxygenase alkB homolog 3-like	Lytechinus variegatus
jg7592	Mgar.v1.003_1198047	0.250502338	2.944255479	2.005496552	ML06737a	100	122	0	0	1	122	1	122	2.00E-88	251	NA	sp|Q3MHZ4|TGFI1_BOVIN	33.981	103	67	1	2	104	217	318	3.17E-16	76.6	Transforming growth factor beta-1-induced transcript 1 protein	Bos taurus	9913	XP_022243820.1	45.745	94	50	1	8	101	116	208	1.68E-15	76.6	paxillin-like	Limulus polyphemus
jg23775	Mgar.v1.044_637184	0.249998671	2.933587808	2.034172902	ML34221a	99.866	1489	2	0	1	1489	1	1489	0	3063	NA	sp|Q06441|TSP4_XENLA	45.745	376	165	9	3761	4110	290	652	3.00E-80	291	Thrombospondin-4	Xenopus laevis	8355	XP_027056030.1	29.441	2218	1323	71	2035	4115	133	2245	0	677	uncharacterized protein LOC113683036	Pocillopora damicornis
jg6761	Mgar.v1.032_2019209	0.249117734	3.020857019	1.319843822	ML12635a	96.947	262	8	0	1	262	1	262	0	506	NA	sp|E9F9J8|AMPP2_METRA	24.348	115	76	3	83	189	164	275	0.74	35	Probable Xaa-Pro aminopeptidase MAA_08947	Metarhizium robertsii (strain ARSEF 23 / ATCC MYA-3075)	655844	XP_023023884.1	38.554	83	39	4	7	88	37	108	0.004	43.5	uncharacterized protein LOC111512028	Leptinotarsa decemlineata
jg14181	Mgar.v1.002_3382241	0.249057254	0.966472917	1.996365055	ML063325a	25	144	108	0	23	166	56	199	2.79E-05	43.9	NA	sp|Q8IID4|DYHC2_PLAF7	34.351	131	83	1	37	164	4106	4236	0.046	38.9	Dynein heavy chain-like protein PF11_0240	Plasmodium falciparum (isolate 3D7)	36329	XP_002641622.1	48.315	178	52	5	72	239	304	451	0.000154	49.7	Hypothetical protein CBG09942, partial	Caenorhabditis briggsae
jg22567	Mgar.v1.004_106884	0.248800789	1.001061148	2.289777408	ML003273a	93.636	110	7	0	1	110	1	110	3.20E-68	220	NA	sp|P23074|POL_SFV1	34.286	105	66	2	1	105	926	1027	1.31E-11	62.8	Pro-Pol polyprotein	Simian foamy virus type 1	338478	XP_003382176.1	41.284	109	61	2	2	110	1004	1109	5.39E-21	93.2	putative integrase core domain protein	Trichinella spiralis
jg6762	Mgar.v1.032_2020366	0.245277645	2.876162113	1.289153473	ML040722a	76.329	414	98	0	1	414	1	414	0	686	sp|P0DP91|ERPG3_HUMAN	sp|Q8N328|PGBD3_HUMAN	36.277	419	245	8	1	412	188	591	1.23E-78	257	PiggyBac transposable element-derived protein 3	Homo sapiens	9606	XP_022820385.1	39.808	417	241	6	1	412	183	594	1.16E-96	307	piggyBac transposable element-derived protein 3-like	Spodoptera litura
jg15680	Mgar.v1.017_3448580	0.244981656	2.794094985	2.043858551	ML09051a	97.5	160	4	0	1	160	1	160	3.04E-109	331	sp|P47897|SYQ_HUMAN	sp|Q99M87|DNJA3_MOUSE	27.273	110	72	3	11	112	70	179	9.35E-07	51.2	DnaJ homolog subfamily A member 3, mitochondrial	Mus musculus	10090	XP_015768918.1	27.619	105	51	3	20	116	23	110	1.15E-05	50.8	PREDICTED: dnaJ homolog subfamily C member 4-like	Acropora digitifera
jg15680	Mgar.v1.017_3448580	0.244981656	2.794094985	2.043858551	ML09051a	98.369	613	10	0	7	619	151	763	0	1260	sp|P47897|SYQ_HUMAN	sp|Q9Y105|SYQ_DROME	56.64	625	247	6	18	620	7	629	0	720	Probable glutamine--tRNA ligase	Drosophila melanogaster	7227	XP_020600494.1	71.033	397	109	3	227	620	22	415	0	617	glutamine--tRNA ligase-like	Orbicella faveolata
jg15680	Mgar.v1.017_3448580	0.244981656	2.794094985	2.043858551	ML09051a	99.214	763	6	0	1	763	1	763	0	1583	sp|P47897|SYQ_HUMAN	sp|Q9Y105|SYQ_DROME	56.64	625	247	6	162	764	7	629	0	717	Probable glutamine--tRNA ligase	Drosophila melanogaster	7227	XP_020600494.1	71.033	397	109	3	371	764	22	415	0	615	glutamine--tRNA ligase-like	Orbicella faveolata
